# Effects of non-invasive brain stimulation on effective connectivity during working memory task in Neurofibromatosis Type 1 patients

**DOI:** 10.1101/2024.10.16.618671

**Authors:** Marta Czime Litwińczuk, Shruti Garg, Stephen R. Williams, Jonathan Green, Caroline Lea-Carnall, Nelson J Trujillo-Barreto

## Abstract

This study examined the effects of anodal transcranial direct current stimulation (atDCS) on effective connectivity during a working memory task. Eighteen adolescents with Neurofibromatosis Type 1 (NF1) completed a single□blind sham□controlled cross□over randomised atDCS trial. Dynamic causal modelling was used to estimate the effective connectivity between regions that showed working memory effects from the fMRI. Group-level inferences for between sessions (pre- and post-stimulation) and stimulation type (atDCS and sham) effects were carried out using the parametric empirical Bayes approach. A correlation analysis was performed to relate the estimated effective connectivity parameters of left dlPFC pre-atDCS and post-atDCS to the concentration of gamma-aminobutyric acid (GABA) measured via magnetic resonance spectroscopy (MRS-GABA). Next, correlation analysis was repeated using all working memory performance and all pre-atDCS and post-atDCS connectivity parameters. It was found that atDCS decreased average excitatory connectivity from left dorsolateral prefrontal cortex (dlPFC) to left superior frontal gyrus and increased average excitatory connectivity to left globus pallidus. Further, reduced average intrinsic (inhibitory) connectivity of left dlPFC was associated with lower MRS-GABA. However, none of the connectivity parameters of dlPFC showed any association with performance on a working memory task. These findings suggest that atDCS reorganised connectivity from frontal to fronto-striatal connectivity. As atDCS-related changes were not specific to the effect of working memory, they may have impacted general cognitive control processes. In addition, by reducing MRS-GABA, atDCS might make dlPFC more sensitive and responsive to external stimulation, such as performance of cognitive tasks.

**Highlights:**

- atDCS was applied to left dlPFC in NF1 patients during working memory
- After atDCS, no effect on modulatory connectivity
- Evidence for increased N-back average connectivity from dlPFC to globus pallidus
- Less dlPFC MRS-GABA was associated with less dlPFC inhibition
