## Supplementary Material - 4 for "Effects of non-invasive brain stimulation on effective connectivity during working memory task in Neurofibromatosis Type 1 patients"

### Sheet: Accuracy
Supplementary table 1. The results of all correlation analysis between accuracy and modulatory connectivity parameters.
	Average connectivity				Modulatory connectivity
Connection (from → to)	pre-active		post-active		pre-active		post-active
	R	p	R	p	R	p	R	p
GP (L) → GP (L)	-	-	-	-	0.0259518	0.918585	-0.107835	0.670177
GP (L) → dlPFC (L)	-	-	-	-	0.111327	0.660094	0.158702	0.529358
GP (L) → IPG (L)	-	-	-	-	0.00701544	0.977959	-0.0632531	0.803095
GP (L) → SFG (L)	-	-	-	-	0.149536	0.553698	0.148067	0.557644
GP (L) → GP (R)	-	-	-	-	0.16551	0.511606	0.110015	0.663875
dlPFC (L) → GP (L)	-	-	-	-	0.0399866	0.874826	0.297896	0.229895
dlPFC (L) → dlPFC (L)	-	-	-	-	-0.297257	0.230944	0.0596979	0.813974
dlPFC (L) → IPG (L)	-	-	-	-	-0.0895501	0.723815	-0.0134551	0.957741
dlPFC (L) → SFG (L)	-	-	-	-	0.00196347	0.993831	-0.138207	0.584445
dlPFC (L) → dlPFC (R)	-	-	-	-	0.206687	0.410572	0.219786	0.380859
IPG (L) → GP (L)	-	-	-	-	0.0978891	0.699183	-0.0800041	0.752331
IPG (L) → dlPFC (L)	-	-	-	-	0.139237	0.58162	-0.0421661	0.868058
IPG (L) → IPG (L)	-	-	-	-	0.0230301	0.927727	0.0882777	0.727597
IPG (L) → SFG (L)	-	-	-	-	0.14037	0.578521	0.152201	0.546571
IPG (L) → IPG (R)	-	-	-	-	-0.157243	0.533201	-0.298549	0.228827
SFG (L) → GP (L)	-	-	-	-	-0.158298	0.530421	-0.209136	0.404924
SFG (L) → dlPFC (L)	-	-	-	-	-0.142889	0.571652	-0.101352	0.689037
SFG (L) → IPG (L)	-	-	-	-	-0.361964	0.139937	-0.0652632	0.79696
SFG (L) → SFG (L)	-	-	-	-	0.218882	0.38287	0.0137775	0.956729
SFG (L) → SFG (R)	-	-	-	-	-0.460076	0.0547146	0.0121956	0.961694
GP (R) → GP (L)	-	-	-	-	-0.0143988	0.95478	0.0132374	0.958424
GP (R) → GP (R)	-	-	-	-	-0.276786	0.266181	0.101737	0.687911
GP (R) → dlPFC (R)	-	-	-	-	0.0395318	0.876239	0.0278336	0.912702
GP (R) → IPG (R)	-	-	-	-	0.200617	0.424751	0.16307	0.517937
GP (R) → SFG (R)	-	-	-	-	0.201493	0.422689	-0.10417	0.680816
dlPFC (R) → dlPFC (L)	-	-	-	-	0.0928301	0.714094	0.0391183	0.877524
dlPFC (R) → GP (R)	-	-	-	-	0.187764	0.455606	0.0393774	0.876719
dlPFC (R) → dlPFC (R)	-	-	-	-	-0.270677	0.277309	-0.0339628	0.893573
dlPFC (R) → IPG (R)	-	-	-	-	0.141195	0.576267	0.0438132	0.862949
dlPFC (R) → SFG (R)	-	-	-	-	0.057554	0.82055	0.0478709	0.850386
IPG (R) → IPG (L)	-	-	-	-	0.0719536	0.776621	0.153519	0.543063
IPG (R) → GP (R)	-	-	-	-	0.123902	0.624256	0.0720736	0.776258
IPG (R) → dlPFC (R)	-	-	-	-	-0.0183635	0.942346	0.0880119	0.728388
IPG (R) → IPG (R)	-	-	-	-	0.250674	0.315714	-0.108106	0.669391
IPG (R) → SFG (R)	-	-	-	-	-0.312809	0.206277	0.171049	0.497372
SFG (R) → SFG (L)	-	-	-	-	0.0401095	0.874444	0.186884	0.45776
SFG (R) → GP (R)	-	-	-	-	-0.292737	0.238454	-0.166249	0.509697
SFG (R) → dlPFC (R)	-	-	-	-	-0.254571	0.307996	-0.191736	0.445953
SFG (R) → IPG (R)	-	-	-	-	0.110305	0.66304	0.127736	0.613482
SFG (R) → SFG (R)	-	-	-	-	0.279817	0.260764	0.0824233	0.745074

### Sheet: Response Time
Supplementary table 1. The results of all correlation analysis between response times and connectivity parameters.
	Average connectivity				Modulatory connectivity
Connection (from → to)	pre-active		post-active		pre-active		post-active
	R	p	R	p	R	p	R	p
GP (L) → GP (L)	0.383526	0.116153	0.0623263	0.805928	-0.0835301	0.741761	0.035706	0.888142
GP (L) → dlPFC (L)	-0.131836	0.602043	0.0672789	0.790818	0.0525249	0.836019	-0.0309591	0.902941
GP (L) → IPG (L)	-0.124237	0.623312	-0.0933968	0.712419	0.0494085	0.845634	0.194489	0.439322
GP (L) → SFG (L)	-0.192106	0.445058	0.0514998	0.83918	0.136731	0.588503	-0.0703255	0.781558
GP (L) → GP (R)	-0.399813	0.100199	-0.0774093	0.760137	0.202964	0.419239	-0.0884566	0.727065
dlPFC (L) → GP (L)	0.25992	0.297588	0.234984	0.347927	-0.0370482	0.883963	-0.192799	0.443387
dlPFC (L) → dlPFC (L)	0.0882879	0.727567	0.322564	0.191722	0.158294	0.530431	-0.217025	0.38702
dlPFC (L) → IPG (L)	0.088884	0.725794	-0.023897	0.925013	-0.117052	0.643685	0.119516	0.63667
dlPFC (L) → SFG (L)	-0.195812	0.436156	-0.0937142	0.711481	0.27515	0.269134	-0.0564816	0.823843
dlPFC (L) → dlPFC (R)	-0.105162	0.67793	-0.123373	0.625748	-0.129471	0.608632	-0.216593	0.387988
IPG (L) → GP (L)	-0.0759931	0.764407	0.0325593	0.897948	0.0775067	0.759844	-0.0280432	0.912047
IPG (L) → dlPFC (L)	-0.1776	0.480789	-0.355354	0.147859	0.19289	0.443166	0.17136	0.49658
IPG (L) → IPG (L)	0.42886	0.0757584	0.151547	0.548318	-0.334424	0.174965	0.0386248	0.879059
IPG (L) → SFG (L)	-0.162558	0.519269	0.0563748	0.824171	0.0580994	0.818875	-0.0934348	0.712307
IPG (L) → IPG (R)	-0.201048	0.423735	-0.178821	0.477727	0.203739	0.417426	0.41652	0.085536
SFG (L) → GP (L)	0.0320198	0.899631	0.142178	0.573586	0.0144688	0.95456	-0.0444328	0.861029
SFG (L) → dlPFC (L)	-0.105962	0.675607	0.0151456	0.952437	0.323441	0.190447	-0.114453	0.651116
SFG (L) → IPG (L)	0.348262	0.156696	-0.103154	0.683775	0.182299	0.469063	0.0354556	0.888921
SFG (L) → SFG (L)	0.229515	0.359584	0.0648778	0.798135	-0.781126	0.000129756	0.169427	0.501521
SFG (L) → SFG (R)	-0.0888405	0.725924	0.0460098	0.856144	0.526699	0.0247229	0.0172907	0.945709
GP (R) → GP (L)	-0.369604	0.131153	-0.0495066	0.845331	-0.0583371	0.818146	0.0762214	0.763718
GP (R) → GP (R)	0.266253	0.285544	0.00156898	0.99507	0.270799	0.277085	-0.106207	0.674896
GP (R) → dlPFC (R)	-0.0342812	0.89258	-0.126818	0.616055	0.0170361	0.946507	-0.135711	0.591314
GP (R) → IPG (R)	-0.372162	0.1283	-0.170563	0.498614	-0.104633	0.679469	-0.0348048	0.890948
GP (R) → SFG (R)	-0.253873	0.30937	-0.193188	0.44245	-0.231738	0.35482	0.214613	0.392447
dlPFC (R) → dlPFC (L)	-0.242824	0.331602	-0.0626952	0.8048	0.0471844	0.852509	-0.177493	0.481056
dlPFC (R) → GP (R)	-0.111965	0.658257	0.259656	0.298096	0.11438	0.651323	-0.129639	0.608163
dlPFC (R) → dlPFC (R)	0.187853	0.455389	0.30495	0.218517	0.260182	0.297083	0.0977469	0.699601
dlPFC (R) → IPG (R)	-0.0604106	0.81179	-0.128899	0.610228	-0.00204671	0.993569	-0.0754958	0.765908
dlPFC (R) → SFG (R)	0.105553	0.676794	0.045602	0.857407	-0.00537027	0.983127	-0.0942236	0.709977
IPG (R) → IPG (L)	-0.197271	0.432675	-0.0284833	0.910672	0.00986821	0.969	-0.184323	0.464055
IPG (R) → GP (R)	-0.521534	0.0264367	-0.177544	0.480929	-0.173975	0.489932	0.0161663	0.949235
IPG (R) → dlPFC (R)	-0.166475	0.509114	-0.213426	0.395133	-0.270444	0.27774	0.13824	0.584354
IPG (R) → IPG (R)	0.0390139	0.877849	0.506637	0.0319009	-0.199981	0.42625	0.0425365	0.866909
IPG (R) → SFG (R)	0.0541558	0.830996	0.195602	0.436657	0.154585	0.54023	0.129581	0.608324
SFG (R) → SFG (L)	-0.448229	0.0621054	-0.193485	0.441735	-0.0974206	0.70056	-0.169418	0.501544
SFG (R) → GP (R)	-0.113021	0.655224	0.00689788	0.978329	0.342052	0.164725	0.0189462	0.940519
SFG (R) → dlPFC (R)	0.125339	0.620209	-0.1892	0.452103	0.00665599	0.979088	0.0733831	0.772293
SFG (R) → IPG (R)	0.406748	0.093908	-0.110803	0.661603	-0.124045	0.623853	0.0812829	0.748493
SFG (R) → SFG (R)	0.182369	0.468888	-0.0242616	0.923873	-0.327669	0.184384	-0.0540374	0.83136

### Sheet: IES
	Average connectivity				Modulatory connectivity
Connection (from → to)	pre-active		post-active		pre-active		post-active
	R	p	R	p	R	p	R	p
GP (L) → GP (L)	-0.520242	0.0268794	-0.030177	0.905382	0.0622177	0.80626	-0.0958084	0.705304
GP (L) → dlPFC (L)	0.144842	0.566351	-0.166872	0.508088	-0.0684006	0.787406	0.103527	0.682688
GP (L) → IPG (L)	0.175082	0.487132	0.112121	0.657809	-0.160052	0.525816	-0.227787	0.363312
GP (L) → SFG (L)	0.211533	0.399438	-0.121558	0.630878	-0.0251054	0.921233	0.173909	0.490098
GP (L) → GP (R)	0.585498	0.0106832	0.0486674	0.847924	-0.0575923	0.820432	0.182408	0.468793
dlPFC (L) → GP (L)	-0.368916	0.131928	-0.304285	0.219573	0.0653013	0.796844	0.301932	0.223339
dlPFC (L) → dlPFC (L)	-0.0557871	0.825978	-0.344002	0.162174	-0.367405	0.133641	0.303217	0.221277
dlPFC (L) → IPG (L)	-0.046518	0.854571	-0.00766407	0.975922	-0.00074168	0.99767	-0.133672	0.59695
dlPFC (L) → SFG (L)	0.168613	0.503608	0.0944723	0.709243	-0.119378	0.637062	0.0181941	0.942877
dlPFC (L) → dlPFC (R)	0.157564	0.532354	0.111831	0.658643	0.257712	0.301859	0.318247	0.198076
IPG (L) → GP (L)	0.0762875	0.763519	-0.0506944	0.841664	0.0852971	0.73648	0.082073	0.746124
IPG (L) → dlPFC (L)	0.195401	0.437137	0.424037	0.0794762	-0.107028	0.672514	-0.243771	0.329661
IPG (L) → IPG (L)	-0.606517	0.00761669	-0.131954	0.601717	0.13288	0.599145	-0.0140397	0.955906
IPG (L) → SFG (L)	0.235887	0.346024	-0.0791384	0.754933	0.193447	0.441826	0.155602	0.537536
IPG (L) → IPG (R)	0.24023	0.336953	0.180103	0.474524	-0.276279	0.267095	-0.596205	0.00901716
SFG (L) → GP (L)	0.0676219	0.789774	-0.16421	0.514974	-0.0153993	0.951641	0.0251361	0.921137
SFG (L) → dlPFC (L)	0.209568	0.403934	-0.0896035	0.723656	-0.255276	0.306612	0.10266	0.685216
SFG (L) → IPG (L)	-0.251927	0.313219	0.10489	0.678723	-0.228257	0.362296	-0.107635	0.670754
SFG (L) → SFG (L)	-0.383081	0.116613	-0.0157445	0.950558	0.635056	0.00463053	-0.206622	0.410724
SFG (L) → SFG (R)	0.254347	0.308436	-0.0770835	0.761119	-0.58014	0.0116048	-0.0726321	0.774566
GP (R) → GP (L)	0.537441	0.0214369	0.0211664	0.933563	-0.0737647	0.771139	-0.0487657	0.84762
GP (R) → GP (R)	-0.42523	0.0785447	0.0479158	0.850248	-0.277345	0.265178	0.13083	0.604843
GP (R) → dlPFC (R)	0.0608786	0.810357	0.091019	0.719457	-0.0787313	0.756157	0.234696	0.348537
GP (R) → IPG (R)	0.344334	0.161742	0.161544	0.521913	0.19118	0.447298	0.13212	0.601256
GP (R) → SFG (R)	0.127374	0.614495	0.175206	0.486817	0.387624	0.11198	-0.241903	0.333498
dlPFC (R) → dlPFC (L)	0.328666	0.182972	0.0163282	0.948727	-0.0491269	0.846504	0.284044	0.253327
dlPFC (R) → GP (R)	0.228803	0.361118	-0.330755	0.180039	-0.0882506	0.727678	0.175598	0.485828
dlPFC (R) → dlPFC (R)	-0.201474	0.422733	-0.318162	0.198204	-0.287604	0.247166	-0.206768	0.410385
dlPFC (R) → IPG (R)	0.176854	0.482663	0.0864498	0.733041	-0.052336	0.836601	0.117585	0.642166
dlPFC (R) → SFG (R)	-0.109864	0.664313	-0.10757	0.670944	-0.0933135	0.712665	0.168166	0.504758
IPG (R) → IPG (L)	0.229712	0.35916	-0.0280263	0.9121	0.0747057	0.768294	0.261568	0.294425
IPG (R) → GP (R)	0.483445	0.0420972	0.122545	0.628086	0.229813	0.358944	0.0523465	0.836569
IPG (R) → dlPFC (R)	0.143782	0.569225	0.248359	0.32035	0.204407	0.415867	-0.0886988	0.726345
IPG (R) → IPG (R)	-0.120624	0.633524	-0.593078	0.00948055	0.233634	0.350784	-0.108519	0.668198
IPG (R) → SFG (R)	0.0187672	0.94108	-0.214984	0.391611	-0.226461	0.366188	-0.144339	0.567715
SFG (R) → SFG (L)	0.357795	0.144898	0.264405	0.289028	-0.120569	0.63368	0.3115	0.208285
SFG (R) → GP (R)	0.068349	0.787563	0.0108526	0.96591	-0.310323	0.210099	-0.0773262	0.760388
SFG (R) → dlPFC (R)	-0.216702	0.387745	0.198824	0.428987	-0.0184277	0.942144	-0.149035	0.555044
SFG (R) → IPG (R)	-0.367923	0.133052	0.097712	0.699704	0.274435	0.270431	-0.16144	0.522187
SFG (R) → SFG (R)	-0.315317	0.202468	0.0468378	0.853582	0.388107	0.111495	0.13453	0.594577
